# Exploratory Network Analysis of Oral Bacteria Taste Signaling Autophagy Crosstalk in Oral Squamous Cell Carcinoma and Multi Target Ligand Design for the MAPK1 STAT3 mTOR Axis

**DOI:** 10.64898/2026.07.30.741861

**Authors:** Mahdi Akhavan, Hamid Laitifi-Navid, Amir Barzegar Behrooz, Sanaz Vakili, Rui Vitorino, Sajjad Aftabi, Sujatha Peela, SPD. Ponamgi, Robert J Schroth, Manuel Berumen, Cassandra Yuan, Tayebeh Akbari Azirani, Stevan Pecic, Prashen Chelikani, Saeid Ghavami

**Author notes:** Corresponding author: Saeid Ghavami, PhD, Department of Human Anatomy and Cell Science, College of Medicine, University of Manitoba, Lead contact: Saeid Ghavami, PhD, Department of Human Anatomy and Cell Science, College of Medicine, University of Manitoba, Winnipeg, Canada., Office Number. These authors have co-senior authorship (Stevan Pecic, Prashen Chelikani, Saeid Ghavami). These authors have co-first authorship (Mahdi Akhavan, Hamid Laitifi-Navid). These authors of co-second authorship (Amir Barzegar Behrooz, Sanaz Vakili).

## Abstract

G protein-coupled receptor (GPCR) signaling represents a critical interface between oral bacteria and host cellular regulation in oral squamous cell carcinoma (OSCC). Here, we integrated systems biology, exploratory machine learning, and structure-based drug design to characterize potential associations between bacteria-related signaling and autophagy and to identify candidate therapeutic targets. Taste-associated signaling genes belonging to the GPCR superfamily were curated from KEGG, while OSCC- and autophagy-associated proteins were obtained from STRING, Reactome, UniProt, KEGG, and HMDB. Ten bacteria-associated host-interaction datasets were integrated using NetworkAnalyst to construct protein– protein interaction networks, and key hub nodes were identified through degree and betweenness centrality. Feature matrices derived from network topology were analyzed using exploratory dimensionality reduction (PCA), hierarchical clustering, and supervised models (SVM and Gradient Boosting) to assess whether network-derived features showed separability according to literature-informed bacterial reference categories; a Dysbiosis Index was additionally calculated.

Results suggested that bacterial sensing through taste-associated GPCR signaling may converge on a MAPK1-centered axis linking calcium signaling, autophagy, and oncogenic pathways. Pathobiont-associated networks showed greater representation of inflammatory and terminal-autophagy-related signaling through MAPK1–STAT3, whereas commensal-associated networks were more closely aligned with cytoprotective autophagy through balanced MAPK1–TP53/PTEN networks. Exploratory machine learning analyses highlighted MDM2 and AKT3 as high-contribution, network-associated candidate features linked to group separability within the current dataset. A dual-target MTDL (SG101) was designed to target downstream nodes (MDM2 and JAK2), showing favorable predicted docking interactions and computationally predicted ADMET properties.

In conclusion, bacteria-associated host taste signaling may be linked to differing autophagy-related network states in OSCC, and targeting downstream regulatory hubs with multi-target ligands represents a hypothesis-generating strategy that warrants experimental validation for pathway-oriented therapy.
