## Supplementary table 1 to 23 for "Exploratory Network Analysis of Oral Bacteria Taste Signaling Autophagy Crosstalk in Oral Squamous Cell Carcinoma and Multi Target Ligand Design for the MAPK1 STAT3 mTOR Axis": Supplementary Table 1-TASTE -KEGG-hsa04742.xlsx

### Sheet: Sheet1
Supplementary Table 1-TASTE -KEGG-hsa04742
10021	HCN4	hyperpolarization activated cyclic nucleotide gated potassium channel 4 [KO:K04957]
112	ADCY6	adenylate cyclase 6 [KO:K08046] [EC:4.6.1.1]
1131	CHRM3	cholinergic receptor muscarinic 3 [KO:K04131]
114	ADCY8	adenylate cyclase 8 [KO:K08048] [EC:4.6.1.1]
170572	HTR3C	5-hydroxytryptamine receptor 3C [KO:K04819]
196883	ADCY4	adenylate cyclase 4 [KO:K08044] [EC:4.6.1.1]
200909	HTR3D	5-hydroxytryptamine receptor 3D [KO:K04819]
22953	P2RX2	purinergic receptor P2X 2 [KO:K05216]
23236	PLCB1	phospholipase C beta 1 [KO:K05858] [EC:3.1.4.11]
2550	GABBR1	gamma-aminobutyric acid type B receptor subunit 1 [KO:K04615]
255022	CALHM1	calcium homeostasis modulator 1 [KO:K19738]
2554	GABRA1	gamma-aminobutyric acid type A receptor subunit alpha1 [KO:K05175]
2555	GABRA2	gamma-aminobutyric acid type A receptor subunit alpha2 [KO:K05175]
2556	GABRA3	gamma-aminobutyric acid type A receptor subunit alpha3 [KO:K05175]
2557	GABRA4	gamma-aminobutyric acid type A receptor subunit alpha4 [KO:K05175]
2558	GABRA5	gamma-aminobutyric acid type A receptor subunit alpha5 [KO:K05175]
2559	GABRA6	gamma-aminobutyric acid type A receptor subunit alpha6 [KO:K05175]
259285	TAS2R39	taste 2 receptor member 39 [KO:K08474]
259286	TAS2R40	taste 2 receptor member 40 [KO:K08474]
259287	TAS2R41	taste 2 receptor member 41 [KO:K08474]
259289	TAS2R43	taste 2 receptor member 43 [KO:K08474]
259290	TAS2R31	taste 2 receptor member 31 [KO:K08474]
259291	TAS2R45	taste 2 receptor member 45 [KO:K08474]
259292	TAS2R46	taste 2 receptor member 46 [KO:K08474]
259293	TAS2R30	taste 2 receptor member 30 [KO:K08474]
259294	TAS2R19	taste 2 receptor member 19 [KO:K08474]
259295	TAS2R20	taste 2 receptor member 20 [KO:K08474]
259296	TAS2R50	taste 2 receptor member 50 [KO:K08474]
2784	GNB3	G protein subunit beta 3 [KO:K07825]
285242	HTR3E	5-hydroxytryptamine receptor 3E [KO:K04819]
2911	GRM1	glutamate metabotropic receptor 1 [KO:K04603]
2914	GRM4	glutamate metabotropic receptor 4 [KO:K04607]
29850	TRPM5	transient receptor potential cation channel subfamily M member 5 [KO:K04980]
3350	HTR1A	5-hydroxytryptamine receptor 1A [KO:K04153]
3351	HTR1B	5-hydroxytryptamine receptor 1B [KO:K04153]
3352	HTR1D	5-hydroxytryptamine receptor 1D [KO:K04153]
3354	HTR1E	5-hydroxytryptamine receptor 1E [KO:K04153]
3355	HTR1F	5-hydroxytryptamine receptor 1F [KO:K04153]
3359	HTR3A	5-hydroxytryptamine receptor 3A [KO:K04819]
338398	TAS2R60	taste 2 receptor member 60 [KO:K08474]
342372	PKD1L3	polycystin 1 like 3, transient receptor potential channel interacting [KO:K04989]
346562	GNAT3	G protein subunit alpha transducin 3 [KO:K19729]
353164	TAS2R42	taste 2 receptor member 42 [KO:K08474]
3710	ITPR3	inositol 1,4,5-trisphosphate receptor type 3 [KO:K04960]
40	ASIC2	acid sensing ion channel subunit 2 [KO:K04828]
5024	P2RX3	purinergic receptor P2X 3 [KO:K05217]
5028	P2RY1	purinergic receptor P2Y1 [KO:K04270]
5030	P2RY4	pyrimidinergic receptor P2Y4 [KO:K04271]
50831	TAS2R3	taste 2 receptor member 3 [KO:K08474]
50832	TAS2R4	taste 2 receptor member 4 [KO:K08474]
50833	TAS2R16	taste 2 receptor member 16 [KO:K08474]
50834	TAS2R1	taste 2 receptor member 1 [KO:K08474]
50835	TAS2R9	taste 2 receptor member 9 [KO:K08474]
50836	TAS2R8	taste 2 receptor member 8 [KO:K08474]
50837	TAS2R7	taste 2 receptor member 7 [KO:K08474]
50838	TAS2R13	taste 2 receptor member 13 [KO:K08474]
50839	TAS2R10	taste 2 receptor member 10 [KO:K08474]
50840	TAS2R14	taste 2 receptor member 14 [KO:K08474]
5136	PDE1A	phosphodiesterase 1A [KO:K13755] [EC:3.1.4.17]
5137	PDE1C	phosphodiesterase 1C [KO:K13755] [EC:3.1.4.17]
5153	PDE1B	phosphodiesterase 1B [KO:K13755] [EC:3.1.4.17]
51764	GNG13	G protein subunit gamma 13 [KO:K04547]
5330	PLCB2	phospholipase C beta 2 [KO:K05858] [EC:3.1.4.11]
5331	PLCB3	phospholipase C beta 3 [KO:K05858] [EC:3.1.4.11]
5332	PLCB4	phospholipase C beta 4 [KO:K05858] [EC:3.1.4.11]
54429	TAS2R5	taste 2 receptor member 5 [KO:K08474]
5566	PRKACA	protein kinase cAMP-activated catalytic subunit alpha [KO:K04345] [EC:2.7.11.11]
5567	PRKACB	protein kinase cAMP-activated catalytic subunit beta [KO:K04345] [EC:2.7.11.11]
5568	PRKACG	protein kinase cAMP-activated catalytic subunit gamma [KO:K04345] [EC:2.7.11.11]
5726	TAS2R38	taste 2 receptor member 38 [KO:K08474]
6326	SCN2A	sodium voltage-gated channel alpha subunit 2 [KO:K04834]
6328	SCN3A	sodium voltage-gated channel alpha subunit 3 [KO:K04836]
6335	SCN9A	sodium voltage-gated channel alpha subunit 9 [KO:K04841]
6337	SCNN1A	sodium channel epithelial 1 subunit alpha [KO:K04824]
6338	SCNN1B	sodium channel epithelial 1 subunit beta [KO:K04825]
6340	SCNN1G	sodium channel epithelial 1 subunit gamma [KO:K04827]
773	CACNA1A	calcium voltage-gated channel subunit alpha1 A [KO:K04344]
775	CACNA1C	calcium voltage-gated channel subunit alpha1 C [KO:K04850]
80834	TAS1R2	taste 1 receptor member 2 [KO:K04625]
80835	TAS1R1	taste 1 receptor member 1 [KO:K04624]
83756	TAS1R3	taste 1 receptor member 3 [KO:K04626]
8645	KCNK5	potassium two pore domain channel subfamily K member 5 [KO:K04916]
9033	PKD2L1	polycystin 2 like 1, transient receptor potential cation channel [KO:K04990]
9177	HTR3B	5-hydroxytryptamine receptor 3B [KO:K04819]
954	ENTPD2	ectonucleoside triphosphate diphosphohydrolase 2 [KO:K01509] [EC:3.6.1.-]
9568	GABBR2	gamma-aminobutyric acid type B receptor subunit 2 [KO:K04615]

### Sheet: Sheet2
Supplementary Table 1-TASTE -KEGG-hsa04742-Degree
Id	Label	Degree
5566	PRKACA	102
5567	PRKACB	91
5568	PRKACG	88
3710	ITPR3	31
775	CACNA1C	31
2784	GNB3	27
773	CACNA1A	14
5330	PLCB2	12
5332	PLCB4	12
2770	GNAI1	11
23236	PLCB1	11
5331	PLCB3	11
51764	GNG13	11
114	ADCY8	10
6326	SCN2A	10
2782	GNB1	10
808	CALM3	8
2550	GABBR1	8
3708	ITPR1	8
3709	ITPR2	8
54331	GNG2	8
2911	GRM1	7
3350	HTR1A	7
5137	PDE1C	7
2778	GNAS	6
9568	GABBR2	6
163688	CALML6	6
810	CALML3	6
51806	CALML5	6
91860	CALML4	6
346562	GNAT3	6
112	ADCY6	6
2771	GNAI2	6
2773	GNAI3	6
5153	PDE1B	6
5136	PDE1A	6
2554	GABRA1	5
3778	KCNMA1	4
6262	RYR2	4
10021	HCN4	4
115	ADCY9	4
2557	GABRA4	4
55811	ADCY10	4
3352	HTR1D	4
6328	SCN3A	4
3351	HTR1B	4
2767	GNA11	4
2769	GNA15	4
2776	GNAQ	4
9630	GNA14	4
2774	GNAL	3
2560	GABRB1	3
6327	SCN2B	3
6324	SCN1B	3
801	CALM1	3
805	CALM2	3
3354	HTR1E	3
3355	HTR1F	3
196883	ADCY4	3
5594	MAPK1	3
4792	NFKBIA	3
6198	RPS6KB1	3
4790	NFKB1	3
2735	GLI1	3
6662	SOX9	3
6608	SMO	3
5908	RAP1B	3
84152	PPP1R1B	3
1455	CSNK1G2	3
6558	SLC12A2	3
9368	SLC9A3R1	3
5605	MAP2K2	3
5595	MAPK3	3
492	ATP2B3	3
5924	RASGRF2	3
56302	TRPV5	3
5576	PRKAR2A	3
5577	PRKAR2B	3
340156	MYLK4	3
9472	AKAP6	3
2893	GRIA4	3
369	ARAF	3
107	ADCY1	3
5346	PLIN1	3
5604	MAP2K1	3
23235	SIK2	3
2353	FOS	3
6199	RPS6KB2	3
5315	PKM	3
8408	ULK1	3
2932	GSK3B	3
6667	SP1	3
2903	GRIN2A	3
2309	FOXO3	3
5144	PDE4D	3
5562	PRKAA1	3
10142	AKAP9	3
5350	PLN	3
493	ATP2B4	3
491	ATP2B2	3
4638	MYLK	3
1456	CSNK1G3	3
5906	RAP1A	3
51684	SUFU	3
5563	PRKAA2	3
5207	PFKFB1	3
85366	MYLK2	3
2308	FOXO1	3
5141	PDE4A	3
84335	AKT1S1	3
8936	WASF1	3
5573	PRKAR1A	3
572	BAD	3
9495	AKAP5	3
91807	MYLK3	3
9706	ULK2	3
2737	GLI3	3
5569	PKIA	3
157855	KCNU1	3
5970	RELA	3
109	ADCY3	3
5575	PRKAR1B	3
2736	GLI2	3
490	ATP2B1	3
387	RHOA	3
5894	RAF1	3
9465	AKAP7	3
5923	RASGRF1	3
673	BRAF	3
111	ADCY5	3
2890	GRIA1	3
7442	TRPV1	3
2904	GRIN2B	3
8165	AKAP1	3
5348	FXYD1	3
2892	GRIA3	3
3480	IGF1R	3
288	ANK3	2
2562	GABRB3	2
2566	GABRG2	2
259292	TAS2R46	2
6335	SCN9A	2
11215	AKAP11	2
4544	MTNR1B	2
1234	CCR5	2
783	CACNB2	2
3363	HTR7	2
781	CACNA2D1	2
6261	RYR1	2
158798	AKAP14	2
93589	CACNA2D4	2
782	CACNB1	2
7852	CXCR4	2
6329	SCN4A	2
9254	CACNA2D2	2
785	CACNB4	2
23432	GPR161	2
187	APLNR	2
1080	CFTR	1
3784	KCNQ1	1
786	CACNG1	1
59345	GNB4	1
2791	GNG11	1
2792	GNGT1	1
610	HCN2	1
2780	GNAT2	1
5082	PDCL	1
2775	GNAO1	1
286	ANK1	1
2561	GABRB2	1
10280	SIGMAR1	1
776	CACNA1D	1
2785	GNG3	1
3760	KCNJ3	1
6314	ATXN7	1
3313	HSPA9	1
2587	GALR1	1
784	CACNB3	1
5881	RAC3	1
154	ADRB2	1
9455	HOMER2	1
348980	HCN1	1
54205	CYCS	1
5499	PPP1CA	1
5663	PSEN1	1
6331	SCN5A	1
8912	CACNA1H	1
9456	HOMER1	1
857	CAV1	1
22859	ADGRL1	1
4137	MAPT	1
5501	PPP1CC	1
859	CAV3	1
954	ENTPD2	1
287	ANK2	1
5139	PDE3A	1
3785	KCNQ2	1
477	ATP1A2	1
11214	AKAP13	1
8678	BECN1	1
5664	PSEN2	1
2787	GNG5	1
23266	ADGRL2	1
55970	GNG12	1
57580	PREX1	1
2790	GNG10	1
445815	PALM2AKAP2	1
2563	GABRD	1
7222	TRPC3	1
2788	GNG7	1
87	ACTN1	1
5532	PPP3CB	1
5530	PPP3CA	1
7416	VDAC1	1
5500	PPP1CB	1
816	CAMK2B	1
1454	CSNK1E	1
5533	PPP3CC	1
596	BCL2	1
1453	CSNK1D	1
9590	AKAP12	1
1385	CREB1	1
2260	FGFR1	1
2786	GNG4	1
10335	IRAG1	1
55799	CACNA2D3	1
7220	TRPC1	1
846	CASR	1
2793	GNGT2	1
23284	ADGRL3	1
57528	KCTD16	1
2555	GABRA2	1
3356	HTR2A	1
9454	HOMER3	1
488	ATP2A2	1
2914	GRM4	1
116986	AGAP2	1
207	AKT1	1
3763	KCNJ6	1
4842	NOS1	1
6786	STIM1	1
10207	PATJ	1
815	CAMK2A	1

### Sheet: Sheet3
Supplementary Table 1-TASTE -KEGG-hsa04742-Betweenness
Id	Label	Betweenness
3710	ITPR3	8648.07
5566	PRKACA	8004.7
5567	PRKACB	5408.7
2770	GNAI1	5387.24
114	ADCY8	5340.88
775	CACNA1C	5261.89
5568	PRKACG	5066.7
2784	GNB3	4494.72
2778	GNAS	3795.44
808	CALM3	2899.55
6326	SCN2A	2408.33
2550	GABBR1	2355.56
9568	GABBR2	2116.56
5330	PLCB2	1986.59
5332	PLCB4	1986.59
23236	PLCB1	1745.59
5331	PLCB3	1745.59
2554	GABRA1	1653.5
2911	GRM1	1431
3708	ITPR1	1369.38
3709	ITPR2	1369.38
3778	KCNMA1	1292.84
6262	RYR2	1292.84
51764	GNG13	1038.49
773	CACNA1A	920.83
3350	HTR1A	806.02
288	ANK3	724.86
10021	HCN4	720
2782	GNB1	629.36
163688	CALML6	558.03
810	CALML3	558.03
51806	CALML5	558.03
91860	CALML4	558.03
2774	GNAL	505.76
346562	GNAT3	470.31
112	ADCY6	459.98
115	ADCY9	400.71
2560	GABRB1	399
54331	GNG2	391.71
2771	GNAI2	380.76
2773	GNAI3	260.39
2557	GABRA4	243.5
55811	ADCY10	241
2562	GABRB3	158
2566	GABRG2	158
6327	SCN2B	120
6324	SCN1B	120
801	CALM1	111.6
805	CALM2	111.6
3352	HTR1D	86.02
259292	TAS2R46	54.91
3354	HTR1E	11.56
3355	HTR1F	11.56
5137	PDE1C	6.72
5153	PDE1B	6.56
5136	PDE1A	6.56
196883	ADCY4	5.33
6328	SCN3A	1.83
3351	HTR1B	1.24
2767	GNA11	1.18
2769	GNA15	1.18
2776	GNAQ	1.18
9630	GNA14	1.18
6335	SCN9A	0.33
5594	MAPK1	0
4792	NFKBIA	0
6198	RPS6KB1	0
4790	NFKB1	0
2735	GLI1	0
6662	SOX9	0
6608	SMO	0
5908	RAP1B	0
84152	PPP1R1B	0
1455	CSNK1G2	0
6558	SLC12A2	0
9368	SLC9A3R1	0
5605	MAP2K2	0
5595	MAPK3	0
492	ATP2B3	0
5924	RASGRF2	0
56302	TRPV5	0
5576	PRKAR2A	0
5577	PRKAR2B	0
340156	MYLK4	0
9472	AKAP6	0
2893	GRIA4	0
369	ARAF	0
107	ADCY1	0
5346	PLIN1	0
5604	MAP2K1	0
23235	SIK2	0
2353	FOS	0
6199	RPS6KB2	0
5315	PKM	0
8408	ULK1	0
2932	GSK3B	0
6667	SP1	0
2903	GRIN2A	0
2309	FOXO3	0
5144	PDE4D	0
5562	PRKAA1	0
10142	AKAP9	0
5350	PLN	0
493	ATP2B4	0
491	ATP2B2	0
4638	MYLK	0
1456	CSNK1G3	0
5906	RAP1A	0
51684	SUFU	0
5563	PRKAA2	0
5207	PFKFB1	0
85366	MYLK2	0
2308	FOXO1	0
5141	PDE4A	0
84335	AKT1S1	0
8936	WASF1	0
5573	PRKAR1A	0
572	BAD	0
9495	AKAP5	0
91807	MYLK3	0
9706	ULK2	0
2737	GLI3	0
5569	PKIA	0
157855	KCNU1	0
5970	RELA	0
109	ADCY3	0
5575	PRKAR1B	0
2736	GLI2	0
490	ATP2B1	0
387	RHOA	0
5894	RAF1	0
9465	AKAP7	0
5923	RASGRF1	0
673	BRAF	0
111	ADCY5	0
2890	GRIA1	0
7442	TRPV1	0
2904	GRIN2B	0
8165	AKAP1	0
5348	FXYD1	0
2892	GRIA3	0
3480	IGF1R	0
11215	AKAP11	0
4544	MTNR1B	0
1234	CCR5	0
783	CACNB2	0
3363	HTR7	0
781	CACNA2D1	0
6261	RYR1	0
158798	AKAP14	0
93589	CACNA2D4	0
782	CACNB1	0
7852	CXCR4	0
6329	SCN4A	0
9254	CACNA2D2	0
785	CACNB4	0
23432	GPR161	0
187	APLNR	0
1080	CFTR	0
3784	KCNQ1	0
786	CACNG1	0
59345	GNB4	0
2791	GNG11	0
2792	GNGT1	0
610	HCN2	0
2780	GNAT2	0
5082	PDCL	0
2775	GNAO1	0
286	ANK1	0
2561	GABRB2	0
10280	SIGMAR1	0
776	CACNA1D	0
2785	GNG3	0
3760	KCNJ3	0
6314	ATXN7	0
3313	HSPA9	0
2587	GALR1	0
784	CACNB3	0
5881	RAC3	0
154	ADRB2	0
9455	HOMER2	0
348980	HCN1	0
54205	CYCS	0
5499	PPP1CA	0
5663	PSEN1	0
6331	SCN5A	0
8912	CACNA1H	0
9456	HOMER1	0
857	CAV1	0
22859	ADGRL1	0
4137	MAPT	0
5501	PPP1CC	0
859	CAV3	0
954	ENTPD2	0
287	ANK2	0
5139	PDE3A	0
3785	KCNQ2	0
477	ATP1A2	0
11214	AKAP13	0
8678	BECN1	0
5664	PSEN2	0
2787	GNG5	0
23266	ADGRL2	0
55970	GNG12	0
57580	PREX1	0
2790	GNG10	0
445815	PALM2AKAP2	0
2563	GABRD	0
7222	TRPC3	0
2788	GNG7	0
87	ACTN1	0
5532	PPP3CB	0
5530	PPP3CA	0
7416	VDAC1	0
5500	PPP1CB	0
816	CAMK2B	0
1454	CSNK1E	0
5533	PPP3CC	0
596	BCL2	0
1453	CSNK1D	0
9590	AKAP12	0
1385	CREB1	0
2260	FGFR1	0
2786	GNG4	0
10335	IRAG1	0
55799	CACNA2D3	0
7220	TRPC1	0
846	CASR	0
2793	GNGT2	0
23284	ADGRL3	0
57528	KCTD16	0
2555	GABRA2	0
3356	HTR2A	0
9454	HOMER3	0
488	ATP2A2	0
2914	GRM4	0
116986	AGAP2	0
207	AKT1	0
3763	KCNJ6	0
4842	NOS1	0
6786	STIM1	0
10207	PATJ	0
815	CAMK2A	0
