## Supplementary table 1 to 23 for "Exploratory Network Analysis of Oral Bacteria Taste Signaling Autophagy Crosstalk in Oral Squamous Cell Carcinoma and Multi Target Ligand Design for the MAPK1 STAT3 mTOR Axis": Supplementary Table 5-Capnocytophaga gingivalis-NetworkAnalyst.xlsx

### Sheet: Sheet1
Supplementary Table 5-Capnocytophaga gingivalis-NetworkAnalyst
Id	Label	Degree	Betweenness	Expression
5594	MAPK1	10	981	0
6774	STAT3	7	741	0
6714	SRC	6	449	0
3320	HSP90AA1	6	407	0
7316	UBC	4	237	0
3065	HDAC1	4	147	0
2475	MTOR	3	314	0
3312	HSPA8	3	146	0
999	CDH1	3	99	0
2033	EP300	2	98	0
207	AKT1	2	98	0
7311	UBA52	2	98	0
10413	YAP1	2	50	0
1499	CTNNB1	2	50	0
1938	EEF2	2	50	0
2034	EPAS1	2	50	0
27339	PRPF19	2	50	0
2932	GSK3B	2	50	0
51079	NDUFA13	2	50	0
572	BAD	2	50	0
836	CASP3	2	50	0
960	CD44	2	50	0
10000	AKT3	1	0	0
1026	CDKN1A	1	0	0
10399	RACK1	1	0	0
1495	CTNNA1	1	0	0
1956	EGFR	1	0	0
208	AKT2	1	0	0
2810	SFN	1	0	0
2885	GRB2	1	0	0
3064	HTT	1	0	0
3091	HIF1A	1	0	0
324	APC	1	0	0
4092	SMAD7	1	0	0
4193	MDM2	1	0	0
56288	PARD3	1	0	0
596	BCL2	1	0	0
6233	RPS27A	1	0	0
6615	SNAI1	1	0	0
6635	SNRPE	1	0	0
672	BRCA1	1	0	0
682	BSG	1	0	0
7157	TP53	1	0	0
7158	TP53BP1	1	0	0
7284	TUFM	1	0	0
7314	UBB	1	0	0
7428	VHL	1	0	0
7431	VIM	1	0	0
808	CALM3	1	0	0
8878	SQSTM1	1	0	0
9112	MTA1	1	0	0
9377	COX5A	1	0	0
