## Supplementary table 1 to 23 for "Exploratory Network Analysis of Oral Bacteria Taste Signaling Autophagy Crosstalk in Oral Squamous Cell Carcinoma and Multi Target Ligand Design for the MAPK1 STAT3 mTOR Axis": Supplementary Table 6-Fusobacterium nucleatum-input data.xlsx

### Sheet: Sheet1
Supplementary Table 6-Fusobacterium nucleatum-input data
Fusobacterium nucleatum		Disease		Autophagy
CDK7	cyclin dependent kinase 7 [Source:HGNC Symbol;Acc:HGNC:1778]	TP53	tumor protein p53 [Source:HGNC Symbol;Acc:HGNC:11998]	RPS27A	ribosomal protein S27a [Source:HGNC Symbol;Acc:HGNC:10417]
CDK9	cyclin dependent kinase 9 [Source:HGNC Symbol;Acc:HGNC:1780]	EP300	E1A binding protein p300 [Source:HGNC Symbol;Acc:HGNC:3373]	UBA52	ubiquitin A-52 residue ribosomal protein fusion product 1 [Source:HGNC Symbol;Acc:HGNC:12458]
DAPK1	death associated protein kinase 1 [Source:HGNC Symbol;Acc:HGNC:2674]	AKT1	AKT serine/threonine kinase 1 [Source:HGNC Symbol;Acc:HGNC:391]	TP53	tumor protein p53 [Source:HGNC Symbol;Acc:HGNC:11998]
BMX	BMX non-receptor tyrosine kinase [Source:HGNC Symbol;Acc:HGNC:1079]	TP53BP1	tumor protein p53 binding protein 1 [Source:HGNC Symbol;Acc:HGNC:11999]	UBC	ubiquitin C [Source:HGNC Symbol;Acc:HGNC:12468]
RPS6KB1	ribosomal protein S6 kinase B1 [Source:HGNC Symbol;Acc:HGNC:10436]	BCL2	BCL2 apoptosis regulator [Source:HGNC Symbol;Acc:HGNC:990]	UBB	ubiquitin B [Source:HGNC Symbol;Acc:HGNC:12463]
GCK	glucokinase [Source:HGNC Symbol;Acc:HGNC:4195]	AKT2	AKT serine/threonine kinase 2 [Source:HGNC Symbol;Acc:HGNC:392]	EP300	E1A binding protein p300 [Source:HGNC Symbol;Acc:HGNC:3373]
PRKDC	protein kinase, DNA-activated, catalytic subunit [Source:HGNC Symbol;Acc:HGNC:9413]	AKT3	AKT serine/threonine kinase 3 [Source:HGNC Symbol;Acc:HGNC:393]	HDAC1	histone deacetylase 1 [Source:HGNC Symbol;Acc:HGNC:4852]
GRK2	G protein-coupled receptor kinase 2 [Source:HGNC Symbol;Acc:HGNC:289]	CASP3	caspase 3 [Source:HGNC Symbol;Acc:HGNC:1504]	RACK1	receptor for activated C kinase 1 [Source:HGNC Symbol;Acc:HGNC:4399]
MMP13	matrix metallopeptidase 13 [Source:HGNC Symbol;Acc:HGNC:7159]	YAP1	Yes1 associated transcriptional regulator [Source:HGNC Symbol;Acc:HGNC:16262]	SRC	SRC proto-oncogene, non-receptor tyrosine kinase [Source:HGNC Symbol;Acc:HGNC:11283]
CSNK2A1	casein kinase 2 alpha 1 [Source:HGNC Symbol;Acc:HGNC:2457]	CDKN1A	cyclin dependent kinase inhibitor 1A [Source:HGNC Symbol;Acc:HGNC:1784]	TUFM	Tu translation elongation factor, mitochondrial [Source:HGNC Symbol;Acc:HGNC:12420]
CSNK2A2	casein kinase 2 alpha 2 [Source:HGNC Symbol;Acc:HGNC:2459]	CDH1	cadherin 1 [Source:HGNC Symbol;Acc:HGNC:1748]	CTNNB1	catenin beta 1 [Source:HGNC Symbol;Acc:HGNC:2514]
CSNK2A3	casein kinase 2 alpha 3 [Source:HGNC Symbol;Acc:HGNC:2458]	SFN	stratifin [Source:HGNC Symbol;Acc:HGNC:10773]	EGFR	epidermal growth factor receptor [Source:HGNC Symbol;Acc:HGNC:3236]
ROCK1	Rho associated coiled-coil containing protein kinase 1 [Source:HGNC Symbol;Acc:HGNC:10251]	SMAD7	SMAD family member 7 [Source:HGNC Symbol;Acc:HGNC:6773]	EEF2	eukaryotic translation elongation factor 2 [Source:HGNC Symbol;Acc:HGNC:3214]
ROCK2	Rho associated coiled-coil containing protein kinase 2 [Source:HGNC Symbol;Acc:HGNC:10252]	APC	APC regulator of WNT signaling pathway [Source:HGNC Symbol;Acc:HGNC:583]	AKT1	AKT serine/threonine kinase 1 [Source:HGNC Symbol;Acc:HGNC:391]
PRKCE	protein kinase C epsilon [Source:HGNC Symbol;Acc:HGNC:9401]	VHL	von Hippel-Lindau tumor suppressor [Source:HGNC Symbol;Acc:HGNC:12687]	SNRPE	small nuclear ribonucleoprotein polypeptide E [Source:HGNC Symbol;Acc:HGNC:11161]
ROS1	ROS proto-oncogene 1, receptor tyrosine kinase [Source:HGNC Symbol;Acc:HGNC:10261]	PARD3	par-3 family cell polarity regulator [Source:HGNC Symbol;Acc:HGNC:16051]	HSP90AA1	heat shock protein 90 alpha family class A member 1 [Source:HGNC Symbol;Acc:HGNC:5253]
PYCARD	PYD and CARD domain containing [Source:HGNC Symbol;Acc:HGNC:16608]	CTNNA1	catenin alpha 1 [Source:HGNC Symbol;Acc:HGNC:2509]	GRB2	growth factor receptor bound protein 2 [Source:HGNC Symbol;Acc:HGNC:4566]
HMGB1	high mobility group box 1 [Source:HGNC Symbol;Acc:HGNC:4983]	MTA1	metastasis associated 1 [Source:HGNC Symbol;Acc:HGNC:7410]	CALM3	calmodulin 3 [Source:HGNC Symbol;Acc:HGNC:1449]
IL1B	interleukin 1 beta [Source:HGNC Symbol;Acc:HGNC:5992]	BAD	BCL2 associated agonist of cell death [Source:HGNC Symbol;Acc:HGNC:936]	BRCA1	BRCA1 DNA repair associated [Source:HGNC Symbol;Acc:HGNC:1100]
CASP1	caspase 1 [Source:HGNC Symbol;Acc:HGNC:1499]	EPAS1	endothelial PAS domain protein 1 [Source:HGNC Symbol;Acc:HGNC:3374]	MAPK1	mitogen-activated protein kinase 1 [Source:HGNC Symbol;Acc:HGNC:6871]
TP53	tumor protein p53 [Source:HGNC Symbol;Acc:HGNC:11998]	CTNNB1	catenin beta 1 [Source:HGNC Symbol;Acc:HGNC:2514]	HSPA8	heat shock protein family A (Hsp70) member 8 [Source:HGNC Symbol;Acc:HGNC:5241]
CDKN1A	cyclin dependent kinase inhibitor 1A [Source:HGNC Symbol;Acc:HGNC:1784]	MDM2	MDM2 proto-oncogene [Source:HGNC Symbol;Acc:HGNC:6973]	SQSTM1	sequestosome 1 [Source:HGNC Symbol;Acc:HGNC:11280]
NLRP3	NLR family pyrin domain containing 3 [Source:HGNC Symbol;Acc:HGNC:16400]	HIF1A	hypoxia inducible factor 1 subunit alpha [Source:HGNC Symbol;Acc:HGNC:4910]	HTT	huntingtin [Source:HGNC Symbol;Acc:HGNC:4851]
MMP9	matrix metallopeptidase 9 [Source:HGNC Symbol;Acc:HGNC:7176]	BSG	basigin (Ok blood group) [Source:HGNC Symbol;Acc:HGNC:1116]	STAT3	signal transducer and activator of transcription 3 [Source:HGNC Symbol;Acc:HGNC:11364]
XRCC6 (KU70)	X-ray repair cross complementing 6 [Source:HGNC Symbol;Acc:HGNC:4055]	GSK3B	glycogen synthase kinase 3 beta [Source:HGNC Symbol;Acc:HGNC:4617]	COX5A	cytochrome c oxidase subunit 5A [Source:HGNC Symbol;Acc:HGNC:2267]
AKT2	AKT serine/threonine kinase 2 [Source:HGNC Symbol;Acc:HGNC:392]			MTOR	mechanistic target of rapamycin kinase [Source:HGNC Symbol;Acc:HGNC:3942]
SNAI1	snail family transcriptional repressor 1 [Source:HGNC Symbol;Acc:HGNC:11128]
CCND1	cyclin D1 [Source:HGNC Symbol;Acc:HGNC:1582]
CTNNB1	catenin beta 1 [Source:HGNC Symbol;Acc:HGNC:2514]
MYC	MYC proto-oncogene, bHLH transcription factor [Source:HGNC Symbol;Acc:HGNC:7553]
CDKN1B	cyclin dependent kinase inhibitor 1B [Source:HGNC Symbol;Acc:HGNC:1785]
YY1	YY1 transcription factor [Source:HGNC Symbol;Acc:HGNC:12856]
FRMD5	FERM domain containing 5 [Source:HGNC Symbol;Acc:HGNC:28214]
FAM83D	family with sequence similarity 83 member D [Source:HGNC Symbol;Acc:HGNC:16122]
PKMYT1	protein kinase, membrane associated tyrosine/threonine 1 [Source:HGNC Symbol;Acc:HGNC:29650]
ZYX	zyxin [Source:HGNC Symbol;Acc:HGNC:13200]
RPL4	ribosomal protein L4 [Source:HGNC Symbol;Acc:HGNC:10353]
OVOL1	ovo like transcriptional repressor 1 [Source:HGNC Symbol;Acc:HGNC:8525]
MMP2	matrix metallopeptidase 2 [Source:HGNC Symbol;Acc:HGNC:7166]
MMP3	matrix metallopeptidase 3 [Source:HGNC Symbol;Acc:HGNC:7173]
BCL2L11	BCL2 like 11 [Source:HGNC Symbol;Acc:HGNC:994]
VIM	vimentin [Source:HGNC Symbol;Acc:HGNC:12692]
CDH1	cadherin 1 [Source:HGNC Symbol;Acc:HGNC:1748]
CDH2	cadherin 2 [Source:HGNC Symbol;Acc:HGNC:1759]

### Sheet: Sheet2
Supplementary Table 6-Fusobacterium nucleatum-input data
CDK7	cyclin dependent kinase 7 [Source:HGNC Symbol;Acc:HGNC:1778]
CDK9	cyclin dependent kinase 9 [Source:HGNC Symbol;Acc:HGNC:1780]
DAPK1	death associated protein kinase 1 [Source:HGNC Symbol;Acc:HGNC:2674]
BMX	BMX non-receptor tyrosine kinase [Source:HGNC Symbol;Acc:HGNC:1079]
RPS6KB1	ribosomal protein S6 kinase B1 [Source:HGNC Symbol;Acc:HGNC:10436]
GCK	glucokinase [Source:HGNC Symbol;Acc:HGNC:4195]
PRKDC	protein kinase, DNA-activated, catalytic subunit [Source:HGNC Symbol;Acc:HGNC:9413]
GRK2	G protein-coupled receptor kinase 2 [Source:HGNC Symbol;Acc:HGNC:289]
MMP13	matrix metallopeptidase 13 [Source:HGNC Symbol;Acc:HGNC:7159]
CSNK2A1	casein kinase 2 alpha 1 [Source:HGNC Symbol;Acc:HGNC:2457]
CSNK2A2	casein kinase 2 alpha 2 [Source:HGNC Symbol;Acc:HGNC:2459]
CSNK2A3	casein kinase 2 alpha 3 [Source:HGNC Symbol;Acc:HGNC:2458]
ROCK1	Rho associated coiled-coil containing protein kinase 1 [Source:HGNC Symbol;Acc:HGNC:10251]
ROCK2	Rho associated coiled-coil containing protein kinase 2 [Source:HGNC Symbol;Acc:HGNC:10252]
PRKCE	protein kinase C epsilon [Source:HGNC Symbol;Acc:HGNC:9401]
ROS1	ROS proto-oncogene 1, receptor tyrosine kinase [Source:HGNC Symbol;Acc:HGNC:10261]
PYCARD	PYD and CARD domain containing [Source:HGNC Symbol;Acc:HGNC:16608]
HMGB1	high mobility group box 1 [Source:HGNC Symbol;Acc:HGNC:4983]
IL1B	interleukin 1 beta [Source:HGNC Symbol;Acc:HGNC:5992]
CASP1	caspase 1 [Source:HGNC Symbol;Acc:HGNC:1499]
TP53	tumor protein p53 [Source:HGNC Symbol;Acc:HGNC:11998]
CDKN1A	cyclin dependent kinase inhibitor 1A [Source:HGNC Symbol;Acc:HGNC:1784]
NLRP3	NLR family pyrin domain containing 3 [Source:HGNC Symbol;Acc:HGNC:16400]
MMP9	matrix metallopeptidase 9 [Source:HGNC Symbol;Acc:HGNC:7176]
XRCC6	X-ray repair cross complementing 6 [Source:HGNC Symbol;Acc:HGNC:4055]
AKT2	AKT serine/threonine kinase 2 [Source:HGNC Symbol;Acc:HGNC:392]
SNAI1	snail family transcriptional repressor 1 [Source:HGNC Symbol;Acc:HGNC:11128]
CCND1	cyclin D1 [Source:HGNC Symbol;Acc:HGNC:1582]
CTNNB1	catenin beta 1 [Source:HGNC Symbol;Acc:HGNC:2514]
MYC	MYC proto-oncogene, bHLH transcription factor [Source:HGNC Symbol;Acc:HGNC:7553]
CDKN1B	cyclin dependent kinase inhibitor 1B [Source:HGNC Symbol;Acc:HGNC:1785]
YY1	YY1 transcription factor [Source:HGNC Symbol;Acc:HGNC:12856]
FRMD5	FERM domain containing 5 [Source:HGNC Symbol;Acc:HGNC:28214]
FAM83D	family with sequence similarity 83 member D [Source:HGNC Symbol;Acc:HGNC:16122]
PKMYT1	protein kinase, membrane associated tyrosine/threonine 1 [Source:HGNC Symbol;Acc:HGNC:29650]
ZYX	zyxin [Source:HGNC Symbol;Acc:HGNC:13200]
RPL4	ribosomal protein L4 [Source:HGNC Symbol;Acc:HGNC:10353]
OVOL1	ovo like transcriptional repressor 1 [Source:HGNC Symbol;Acc:HGNC:8525]
MMP2	matrix metallopeptidase 2 [Source:HGNC Symbol;Acc:HGNC:7166]
MMP3	matrix metallopeptidase 3 [Source:HGNC Symbol;Acc:HGNC:7173]
BCL2L11	BCL2 like 11 [Source:HGNC Symbol;Acc:HGNC:994]
VIM	vimentin [Source:HGNC Symbol;Acc:HGNC:12692]
CDH1	cadherin 1 [Source:HGNC Symbol;Acc:HGNC:1748]
CDH2	cadherin 2 [Source:HGNC Symbol;Acc:HGNC:1759]
EP300	E1A binding protein p300 [Source:HGNC Symbol;Acc:HGNC:3373]
AKT1	AKT serine/threonine kinase 1 [Source:HGNC Symbol;Acc:HGNC:391]
TP53BP1	tumor protein p53 binding protein 1 [Source:HGNC Symbol;Acc:HGNC:11999]
BCL2	BCL2 apoptosis regulator [Source:HGNC Symbol;Acc:HGNC:990]
AKT3	AKT serine/threonine kinase 3 [Source:HGNC Symbol;Acc:HGNC:393]
CASP3	caspase 3 [Source:HGNC Symbol;Acc:HGNC:1504]
YAP1	Yes1 associated transcriptional regulator [Source:HGNC Symbol;Acc:HGNC:16262]
SFN	stratifin [Source:HGNC Symbol;Acc:HGNC:10773]
SMAD7	SMAD family member 7 [Source:HGNC Symbol;Acc:HGNC:6773]
APC	APC regulator of WNT signaling pathway [Source:HGNC Symbol;Acc:HGNC:583]
VHL	von Hippel-Lindau tumor suppressor [Source:HGNC Symbol;Acc:HGNC:12687]
PARD3	par-3 family cell polarity regulator [Source:HGNC Symbol;Acc:HGNC:16051]
CTNNA1	catenin alpha 1 [Source:HGNC Symbol;Acc:HGNC:2509]
MTA1	metastasis associated 1 [Source:HGNC Symbol;Acc:HGNC:7410]
BAD	BCL2 associated agonist of cell death [Source:HGNC Symbol;Acc:HGNC:936]
EPAS1	endothelial PAS domain protein 1 [Source:HGNC Symbol;Acc:HGNC:3374]
MDM2	MDM2 proto-oncogene [Source:HGNC Symbol;Acc:HGNC:6973]
HIF1A	hypoxia inducible factor 1 subunit alpha [Source:HGNC Symbol;Acc:HGNC:4910]
BSG	basigin (Ok blood group) [Source:HGNC Symbol;Acc:HGNC:1116]
GSK3B	glycogen synthase kinase 3 beta [Source:HGNC Symbol;Acc:HGNC:4617]
RPS27A	ribosomal protein S27a [Source:HGNC Symbol;Acc:HGNC:10417]
UBA52	ubiquitin A-52 residue ribosomal protein fusion product 1 [Source:HGNC Symbol;Acc:HGNC:12458]
UBC	ubiquitin C [Source:HGNC Symbol;Acc:HGNC:12468]
UBB	ubiquitin B [Source:HGNC Symbol;Acc:HGNC:12463]
HDAC1	histone deacetylase 1 [Source:HGNC Symbol;Acc:HGNC:4852]
RACK1	receptor for activated C kinase 1 [Source:HGNC Symbol;Acc:HGNC:4399]
SRC	SRC proto-oncogene, non-receptor tyrosine kinase [Source:HGNC Symbol;Acc:HGNC:11283]
TUFM	Tu translation elongation factor, mitochondrial [Source:HGNC Symbol;Acc:HGNC:12420]
EGFR	epidermal growth factor receptor [Source:HGNC Symbol;Acc:HGNC:3236]
EEF2	eukaryotic translation elongation factor 2 [Source:HGNC Symbol;Acc:HGNC:3214]
SNRPE	small nuclear ribonucleoprotein polypeptide E [Source:HGNC Symbol;Acc:HGNC:11161]
HSP90AA1	heat shock protein 90 alpha family class A member 1 [Source:HGNC Symbol;Acc:HGNC:5253]
GRB2	growth factor receptor bound protein 2 [Source:HGNC Symbol;Acc:HGNC:4566]
CALM3	calmodulin 3 [Source:HGNC Symbol;Acc:HGNC:1449]
BRCA1	BRCA1 DNA repair associated [Source:HGNC Symbol;Acc:HGNC:1100]
MAPK1	mitogen-activated protein kinase 1 [Source:HGNC Symbol;Acc:HGNC:6871]
HSPA8	heat shock protein family A (Hsp70) member 8 [Source:HGNC Symbol;Acc:HGNC:5241]
SQSTM1	sequestosome 1 [Source:HGNC Symbol;Acc:HGNC:11280]
HTT	huntingtin [Source:HGNC Symbol;Acc:HGNC:4851]
STAT3	signal transducer and activator of transcription 3 [Source:HGNC Symbol;Acc:HGNC:11364]
COX5A	cytochrome c oxidase subunit 5A [Source:HGNC Symbol;Acc:HGNC:2267]
MTOR	mechanistic target of rapamycin kinase [Source:HGNC Symbol;Acc:HGNC:3942]
