## Supplementary table 1 to 23 for "Exploratory Network Analysis of Oral Bacteria Taste Signaling Autophagy Crosstalk in Oral Squamous Cell Carcinoma and Multi Target Ligand Design for the MAPK1 STAT3 mTOR Axis": Supplementary Table 21-Streptococcus gordonii-NetworkAnalyst.xlsx

### Sheet: Sheet1
Supplementary Table 21-Streptococcus gordonii-NetworkAnalyst
Id	Label	Degree	Betweenness	Expression
5594	MAPK1	10	1116	0
6774	STAT3	9	1325	0
3320	HSP90AA1	6	390	0
6233	RPS27A	6	338	0
7316	UBC	5	524	0
3065	HDAC1	5	388	0
6714	SRC	5	388	0
2475	MTOR	3	587	0
5599	MAPK8	3	228	0
1499	CTNNB1	3	117	0
11091	WDR5	2	116	0
2335	FN1	2	116	0
7157	TP53	2	116	0
10413	YAP1	2	59	0
1487	CTBP1	2	59	0
26121	PRPF31	2	59	0
2932	GSK3B	2	59	0
2950	GSTP1	2	59	0
3312	HSPA8	2	59	0
51079	NDUFA13	2	59	0
572	BAD	2	59	0
6135	RPL11	2	59	0
6513	SLC2A1	2	59	0
7428	VHL	2	59	0
10000	AKT3	1	0	0
1026	CDKN1A	1	0	0
10399	RACK1	1	0	0
1495	CTNNA1	1	0	0
1571	CYP2E1	1	0	0
1938	EEF2	1	0	0
1956	EGFR	1	0	0
2033	EP300	1	0	0
2034	EPAS1	1	0	0
207	AKT1	1	0	0
208	AKT2	1	0	0
2810	SFN	1	0	0
2885	GRB2	1	0	0
3064	HTT	1	0	0
3091	HIF1A	1	0	0
324	APC	1	0	0
4092	SMAD7	1	0	0
4193	MDM2	1	0	0
56288	PARD3	1	0	0
596	BCL2	1	0	0
6133	RPL9	1	0	0
6168	RPL37A	1	0	0
6175	RPLP0	1	0	0
6635	SNRPE	1	0	0
672	BRCA1	1	0	0
682	BSG	1	0	0
7158	TP53BP1	1	0	0
7284	TUFM	1	0	0
7311	UBA52	1	0	0
7314	UBB	1	0	0
808	CALM3	1	0	0
836	CASP3	1	0	0
8878	SQSTM1	1	0	0
9112	MTA1	1	0	0
9377	COX5A	1	0	0
9839	ZEB2	1	0	0
999	CDH1	1	0	0
